# Tree species shape ectomycorrhizal fungal traits and community composition through litter quality and resultant soil properties

**DOI:** 10.1101/2025.10.06.680628

**Authors:** Castro David, Lyu Qian, Gil-Martínez Marta, Vesterdal Lars, Kjøller Rasmus

## Abstract

Ectomycorrhizal (ECM) fungi are key components of the nitrogen (N) and carbon (C) cycles in temperate and boreal forests soils. However, it is still unclear how differences in soil properties driven by litter quality shape ECM fungal diversity and composition. To test this, we used a unique common garden experiment in Denmark which included three common European tree species, lime, beech, and Norway spruce, each associated with contrasting litter quality from fast-to slow-turnover respectively. We found that soil physicochemical properties varied significantly among tree species, with spruce soils having higher soil organic matter (SOM), phosphorus (P), inorganic N and lower pH, than beech and lime. A total of 1,248 ECM root tips were selected for Sanger sequencing and individually assessed for the presence of hyphae and/or rhizomorphs protruding from the fungal mantle. Sequencing revealed 133 fungal amplicon sequence variants (ASV’s), clustered in 86 fungal operational taxonomic units (OTU’s), from which 61 corresponded to ECM fungi. Compared to spruce, lime and beech supported a higher ECM fungal richness and diversity in lime and beech compared to spruce. The ECM fungal community composition differed significantly between broadleaved species and spruce, with *Russula* dominating in lime and beech. Regarding fungal traits, in addition to the direct observations of hyphae and rhizomorphs, species were also scored based on literature for exploration types and hyphae hydrophobicity. Tree species had a specific association with ECM fungal exploration types, with broadleaved species favoring contact and short-distance types and spruce associating with long-distance types. The results suggest that tree species via foliar litter quality have a direct impact on soil properties and indirect to the ECM fungal community, where broadleaved tree species with nutrient-rich and rapid decomposing litter support a more diverse ECM community with limited soil exploration capabilities, while spruce supports an ECM fungal community more adapted to soil exploration.
