## Supplementary material for "Tree species shape ectomycorrhizal fungal traits and community composition through litter quality and resultant soil properties": SupMaterial.xlsx

### Sheet: GenusCount
	Lime			Beech			Spruce
	Odsherred	Vallø	Viemose	Odsherred	Vallø	Viemose	Odsherred	Vallø	Viemose
Agaricales	0	0	2	1	0	0	0	0	1
Amanita	3	0	0	0	0	4	0	2	8
Amphinema	0	0	0	0	0	0	0	8	23
Cenococcum	1	0	4	1	0	1	4	1	0
Clavulina	0	0	0	0	0	0	0	0	1
Cortinarius	3	0	17	3	0	2	0	0	0
Elaphomyces	3	0	0	0	0	1	0	0	0
Entoloma	0	0	0	1	0	0	0	0	0
Entolomataceae	0	0	0	0	0	0	1	0	0
Genea	0	0	0	0	3	0	0	0	0
Hebeloma	1	1	0	1	0	0	0	0	0
Humaria	0	0	0	2	0	0	0	0	0
Hyaloscypha	0	0	0	0	0	0	1	0	0
Hydnotrya	1	0	0	0	7	2	0	0	0
Hydnum	0	0	1	0	0	0	0	0	0
Hysterangium	0	0	0	1	0	1	0	0	0
Imleria	0	0	0	0	0	0	6	2	0
Inocybe	0	2	1	0	0	0	0	0	0
Laccaria	0	13	3	2	4	0	0	0	0
Lactarius	0	0	0	10	15	6	0	2	0
Leotia	0	0	0	2	0	0	0	0	0
Meliniomyces	0	0	0	0	0	0	2	0	0
Octaviania	0	0	0	5	0	0	0	0	0
Otidea	0	0	7	1	0	0	0	4	0
Pachyphlodes	4	0	0	0	1	0	0	0	0
Piloderma	0	1	7	0	1	7	0	0	1
Russula	43	32	12	11	39	16	4	11	3
Scleroderma	2	0	0	1	0	0	0	0	0
Sebacina	0	0	9	3	0	0	0	0	0
Thelephora	0	2	0	0	3	3	0	0	0
Thelephoraceae	9	5	7	5	2	10	39	1	0
Tomentella	0	6	8	2	0	14	3	1	1
Tuber	3	1	0	1	0	0	0	0	0
Tylopilus	0	0	0	0	0	0	0	8	0
Tylospora	0	0	0	0	0	0	3	13	0
Xerocomellus	0	2	1	0	1	1	0	11	5

### Sheet: ExpTypes
Genus	Exploration.type	Refs
Agaricales	NA	FungalTrait/DEEMY
Amanita	Medium distance smooth	FungalTrait/DEEMY
Amphinema	Medium distance fringe	FungalTrait/DEEMY
Cenococcum	Short distance	FungalTrait/DEEMY
Clavulina	Contact	FungalTrait/DEEMY
Cortinarius	Medium distance fringe	FungalTrait/DEEMY
Elaphomyces	Short distance	FungalTrait/DEEMY
Entoloma	Medium distance smooth	FungalTrait/DEEMY
Entolomataceae	NA	FungalTrait/DEEMY
Genea	Short distance	FungalTrait/DEEMY
Hebeloma	Short distance	FungalTrait/DEEMY
Humaria	Short distance	https://doi.org/10.1016/j.fbr.2013.09.001
Hyaloscypha	Contact	https://doi.org/10.1111/nph.18566
Hydnotrya	Contact	FungalTrait/DEEMY
Hydnum	Medium distance smooth	FungalTrait/DEEMY
Hysterangium	Medium distance mat	FungalTrait/DEEMY
Imleria	Long distance	FungalTrait/DEEMY
Inocybe	Short distance	https://doi.org/10.1016/j.funeco.2018.05.008
Laccaria	Short distance	FungalTrait/DEEMY
Lactarius	Contact	FungalTrait/DEEMY
Leotia	Contact	https://doi.org/10.1007%2Fs00572-014-0590-7
Meliniomyces	Short distance	FungalTrait/DEEMY
Octaviania	Long distance	FungalTrait/DEEMY
Otidea	Short distance	FungalTrait/DEEMY
Pachyphlodes	Short distance	FungalTrait/DEEMY
Piloderma	Medium distance fringe	FungalTrait/DEEMY
Russula	Contact	FungalTrait/DEEMY
Scleroderma	Long distance	FungalTrait/DEEMY
Sebacina	Short distance	FungalTrait/DEEMY
Thelephora	Medium distance smooth	FungalTrait/DEEMY
Thelephoraceae	NA	FungalTrait/DEEMY
Tomentella	Contact	FungalTrait/DEEMY
Tuber	Short distance	FungalTrait/DEEMY
Tylopilus	Long distance	FungalTrait/DEEMY
Tylospora	Short distance	FungalTrait/DEEMY
Xerocomellus	Long distance	FungalTrait/DEEMY

### Sheet: Hydrophobicity
Genus	Hydrophobicity	Refs
Agaricales	NA
Amanita	Hydrophilic	https://doi.org/10.1007/s11104-009-0032-z
Amphinema	Hydrophobic	https://doi.org/10.1073/pnas.2221619120
Cenococcum	Hydrophilic	DEEMY
Clavulina	Hydrophilic	https://doi.org/10.1073/pnas.2221619120
Cortinarius	Hydrophobic	https://doi.org/10.1007/s11104-024-07022-w
Elaphomyces	Hydrophilic	DEEMY
Entoloma	Hydrophilic	https://doi.org/10.1007/s11104-009-0032-z
Entolomataceae	NA
Genea	Hydrophilic	https://doi.org/10.1073/pnas.2221619120
Hebeloma	Hydrophilic	DEEMY
Humaria	Hydrophilic	https://doi.org/10.1073/pnas.2221619120
Hyaloscypha	Hydrophobic	https://doi.org/10.1111/nph.18566
Hydnotrya	Hydrophilic	None; based on exploration type (Agerer 2001, ?2006, 2007; Agerer and Raidl (2004)
Hydnum	Hydrophobic	https://doi.org/10.1007/s11104-009-0032-z
Hysterangium	Hydrophobic	https://andrewsforest.oregonstate.edu/sites/default/files/lter/pubs/pdf/pub1463.pdf
Imleria	Hydrophobic	None; based on exploration type (Agerer 2001, ?2006, 2007; Agerer and Raidl (2004)
Inocybe	Hydrophilic	https://doi.org/10.1007/s11104-009-0032-z
Laccaria	Hydrophilic	https://doi.org/10.1007/s11104-024-07022-w
Lactarius	Hydrophilic	https://doi.org/10.1007/s11104-024-07022-w
Leotia	Hydrophilic	None; based on exploration type (Agerer 2001, ?2006, 2007; Agerer and Raidl (2004)
Meliniomyces	Hydrophilic	https://doi.org/10.1073/pnas.2221619120
Octaviania	Hydrophobic	None; based on exploration type (Agerer 2001, ?2006, 2007; Agerer and Raidl (2004)
Otidea	Hydrophilic	None; based on exploration type (Agerer 2001, ?2006, 2007; Agerer and Raidl (2004)
Pachyphlodes	Hydrophilic	None; based on exploration type (Agerer 2001, ?2006, 2007; Agerer and Raidl (2004)
Piloderma	Hydrophobic	https://doi.org/10.1016/j.funeco.2010.09.008
Russula	Hydrophilic	https://doi.org/10.1007/s11104-024-07022-w
Scleroderma	Hydrophobic	DEEMY
Sebacina	Hydrophilic	DEEMY
Thelephora	Hydrophilic	https://doi.org/10.1016/j.funeco.2010.09.008
Thelephoraceae	NA
Tomentella	Hydrophilic	https://doi.org/10.1016/j.funeco.2010.09.008
Tuber	Hydrophilic	DEEMY
Tylopilus	Hydrophobic	https://doi.org/10.1007/s11104-009-0032-z
Tylospora	Hydrophilic	DEEMY
Xerocomellus	Hydrophobic	DEEMY

### Sheet: Guild.list
Kingdom	Phylum	Order	Class	Family	Genus	Species	Guild
Fungi	Basidiomycota	Agaricomycetes	Agaricales	Agaricales_fam_Incertae_sedis	Agaricales_gen_Incertae_sedis	Agaricales sp	Bryophyte Parasite-Dung Saprotroph-Ectomycorrhizal-Fungal Parasite-Leaf Saprotroph-Plant Parasite-Undefined Saprotroph-Wood Saprotroph
Fungi	Basidiomycota	Agaricomycetes	Agaricomycetes	Agaricomycetes	Agaricomycetes	Agaricomycetes sp	-
Fungi	Basidiomycota	Agaricomycetes	Agaricales	Amanitaceae	Amanita	Amanita excelsa	|Ectomycorrhizal|-Undefined Saprotroph
Fungi	Basidiomycota	Agaricomycetes	Agaricales	Amanitaceae	Amanita	Amanita muscaria	|Ectomycorrhizal|-Undefined Saprotroph
Fungi	Basidiomycota	Agaricomycetes	Agaricales	Amanitaceae	Amanita	Amanita porphyria	|Ectomycorrhizal|-Undefined Saprotroph
Fungi	Basidiomycota	Agaricomycetes	Agaricales	Amanitaceae	Amanita	Amanita rubescens	|Ectomycorrhizal|-Undefined Saprotroph
Fungi	Basidiomycota	Agaricomycetes	Agaricales	Amanitaceae	Amanita	Amanita sp	|Ectomycorrhizal|-Undefined Saprotroph
Fungi	Ascomycota	Leotiomycetes	Helotiales	Amicodiscaceae	Amicodiscaceae_gen_Incertae_sedis	Amicodiscaceae sp	-
Fungi	Basidiomycota	Agaricomycetes	Atheliales	Atheliaceae	Amphinema	Amphinema byssoides	|Ectomycorrhizal|
Fungi	Basidiomycota	Agaricomycetes	Atheliales	Atheliaceae	Amphinema	Amphinema sp	|Ectomycorrhizal|
Fungi	Basidiomycota	Agaricomycetes	Polyporales	Polyporales_fam_Incertae_sedis	Amyloporia	Amyloporia nivea	|Wood Saprotroph|
Fungi	Ascomycota	Leotiomycetes	Helotiales	Ascocorticiaceae	Ascocorticium	Ascocorticium sp	|Wood Saprotroph|
Fungi	Ascomycota	Ascomycota_cls_Incertae_sedis	Ascomycota_ord_Incertae_sedis	Ascomycota_fam_Incertae_sedis	Ascomycota_gen_Incertae_sedis	Ascomycota sp	-
Fungi	Ascomycota	Lecanoromycetes	Lecanorales	Ramalinaceae	Bacidia	Bacidia sorediata	|Lichenized|
Fungi	Basidiomycota	Agaricomycetes	Agaricales	Agaricales_fam_Incertae_sedis	Baeospora	Baeospora myosura	|Plant Saprotroph|-Undefined Saprotroph
Fungi	Ascomycota	Lecanoromycetes	Lecanorales	Ramalinaceae	Biatora	Biatora pontica	|Lichenized|
Fungi	Basidiomycota	Agaricomycetes	Boletales	Boletales_fam_Incertae_sedis	Boletales_gen_Incertae_sedis	Boletales sp	-
Fungi	Ascomycota	Saccharomycetes	Saccharomycetales	Saccharomycetales_fam_Incertae_sedis	Candida	Candida saitoana	Animal Pathogen-Endophyte-Endosymbiont-Epiphyte-|Undefined Saprotroph|
Fungi	Basidiomycota	Agaricomycetes	Cantharellales	Cantharellales_fam_Incertae_sedis	Cantharellales_gen_Incertae_sedis	Cantharellales sp	-
Fungi	Ascomycota	Dothideomycetes	Gloniales	Gloniaceae	Cenococcum	Cenococcum sp	|Ectomycorrhizal|
Fungi	Ascomycota	Eurotiomycetes	Chaetothyriales	Herpotrichiellaceae	Cladophialophora	Cladophialophora sp	Animal Pathogen-Endophyte-Fungal Parasite-|Undefined Saprotroph|
Fungi	Ascomycota	Dothideomycetes	Cladosporiales	Cladosporiaceae	Cladosporium	Cladosporium sp	Animal Pathogen-Endophyte-Lichen Parasite-Plant Pathogen-|Plant Saprotroph|-Wood Saprotroph
Fungi	Basidiomycota	Agaricomycetes	Cantharellales	Hydnaceae	Clavulina	Clavulina amethystina	|Ectomycorrhizal|
Fungi	Basidiomycota	Agaricomycetes	Agaricales	Agaricales_fam_Incertae_sedis	Clitocybe	Clitocybe nebularis	|Plant Saprotroph|
Fungi	Ascomycota	Sordariomycetes	Coniochaetales	Coniochaetaceae	Coniochaeta	Coniochaeta deborreae	Animal Pathogen-Dung Saprotroph-Endophyte-Lichen Parasite-Plant Pathogen-|Undefined Saprotroph|
Fungi	Basidiomycota	Agaricomycetes	Agaricales	Cortinariaceae	Cortinarius	Cortinarius danicus	|Ectomycorrhizal|
Fungi	Basidiomycota	Agaricomycetes	Agaricales	Cortinariaceae	Cortinarius	Cortinarius russulaespermus	|Ectomycorrhizal|
Fungi	Basidiomycota	Agaricomycetes	Agaricales	Cortinariaceae	Cortinarius	Cortinarius sp	|Ectomycorrhizal|
Fungi	Ascomycota	Leotiomycetes	Helotiales	Discinellaceae	Discinellaceae	Discinellaceae sp	-
Fungi	Ascomycota	Eurotiomycetes	Eurotiales	Elaphomycetaceae	Elaphomyces	Elaphomyces sp	|Ectomycorrhizal|
Fungi	Basidiomycota	Agaricomycetes	Agaricales	Entolomataceae	Entoloma	Entoloma rhodopolium	Ectomycorrhizal-Fungal Parasite-|Undefined Saprotroph|-Undefined Symbiotroph
Fungi	Basidiomycota	Agaricomycetes	Agaricales	Entolomataceae	Entolomataceae_gen_Incertae_sedis	Entolomataceae sp	Ectomycorrhizal-Fungal Parasite-Soil Saprotroph-Undefined Saprotroph
Fungi	Ascomycota	Eurotiomycetes	Chaetothyriales	Herpotrichiellaceae	Exophiala	Exophiala sp	|Animal Parasite|-Animal Pathogen-Endophyte-Plant Saprotroph-Undefined Saprotroph
Fungi	Fungi_phy_Incertae_sedis	Fungi_cls_Incertae_sedis	Fungi_ord_Incertae_sedis	Fungi_fam_Incertae_sedis	Fungi_gen_Incertae_sedis	Fungi sp	-
Fungi	Ascomycota	Pezizomycetes	Pezizales	Pyronemataceae	Genea	Genea hispidula	|Ectomycorrhizal|
Fungi	Ascomycota	Dothideomycetes	Gloniales	Gloniaceae	Gloniaceae	Gloniaceae sp	-
Fungi	Basidiomycota	Agaricomycetes	Agaricales	Hymenogastraceae	Hebeloma	Hebeloma asperulatum	|Ectomycorrhizal|
Fungi	Basidiomycota	Agaricomycetes	Agaricales	Hymenogastraceae	Hebeloma	Hebeloma incarnatulum	|Ectomycorrhizal|
Fungi	Basidiomycota	Agaricomycetes	Agaricales	Hymenogastraceae	Hebeloma	Hebeloma sp	|Ectomycorrhizal|
Fungi	Ascomycota	Leotiomycetes	Helotiales	Helotiales_fam_Incertae_sedis	Helotiales_gen_Incertae_sedis	Helotiales sp	-
Fungi	Ascomycota	Pezizomycetes	Pezizales	Pyronemataceae	Humaria	Humaria sp	|Ectomycorrhizal|
Fungi	Ascomycota	Leotiomycetes	Helotiales	Hyaloscyphaceae	Hyaloscypha	Hyaloscypha finlandica	Ectomycorrhizal-Ericoid Mycorrhizal-Plant Pathogen-|Plant Saprotroph|-Undefined Saprotroph-Wood Saprotroph
Fungi	Ascomycota	Leotiomycetes	Helotiales	Hyaloscyphaceae	Hyaloscyphaceae_gen_Incertae_sedis	Hyaloscyphaceae sp	Plant Saprotroph-Wood Saprotroph
Fungi	Ascomycota	Pezizomycetes	Pezizales	Discinaceae	Hydnotrya	Hydnotrya tulasnei	|Ectomycorrhizal|
Fungi	Basidiomycota	Agaricomycetes	Cantharellales	Hydnaceae	Hydnum	Hydnum sp	|Ectomycorrhizal|
Fungi	Basidiomycota	Agaricomycetes	Hysterangiales	Hysterangiaceae	Hysterangium	Hysterangium thwaitesii	|Ectomycorrhizal|
Fungi	Basidiomycota	Agaricomycetes	Boletales	Boletaceae	Imleria	Imleria badia	|Ectomycorrhizal|
Fungi	Basidiomycota	Agaricomycetes	Agaricales	Inocybaceae	Inocybe	Inocybe assimilata	|Ectomycorrhizal|
Fungi	Basidiomycota	Agaricomycetes	Agaricales	Inocybaceae	Inocybe	Inocybe minima	|Ectomycorrhizal|
Fungi	Basidiomycota	Agaricomycetes	Agaricales	Hydnangiaceae	Laccaria	Laccaria sp	|Ectomycorrhizal|
Fungi	Basidiomycota	Agaricomycetes	Agaricales	Hydnangiaceae	Laccaria	Laccaria trichodermophora	|Ectomycorrhizal|
Fungi	Basidiomycota	Agaricomycetes	Russulales	Russulaceae	Lactarius	Lactarius blennius	|Ectomycorrhizal|
Fungi	Basidiomycota	Agaricomycetes	Russulales	Russulaceae	Lactarius	Lactarius necator	|Ectomycorrhizal|
Fungi	Basidiomycota	Agaricomycetes	Russulales	Russulaceae	Lactarius	Lactarius pallidus	|Ectomycorrhizal|
Fungi	Basidiomycota	Agaricomycetes	Russulales	Russulaceae	Lactarius	Lactarius sp	|Ectomycorrhizal|
Fungi	Basidiomycota	Agaricomycetes	Russulales	Russulaceae	Lactarius	Lactarius subdulcis	|Ectomycorrhizal|
Fungi	Ascomycota	Lecanoromycetes	Lecanorales	Lecanorales	Lecanorales	Lecanorales sp	Lichen Parasite-Lichenized
Fungi	Ascomycota	Lecanoromycetes	Lecanoromycetes	Lecanoromycetes	Lecanoromycetes	Lecanoromycetes sp	-
Fungi	Ascomycota	Sordariomycetes	Coniochaetales	Coniochaetaceae	Lecythophora	Lecythophora sp	Endophyte-Plant Pathogen-|Undefined Saprotroph|
Fungi	Ascomycota	Leotiomycetes	Leotiales	Leotiaceae	Leotia	Leotia lubrica	|Ectomycorrhizal|-Undefined Saprotroph
Fungi	Ascomycota	Leotiomycetes	Leotiomycetes	Leotiomycetes	Leotiomycetes	Leotiomycetes sp	-
Fungi	Ascomycota	Leotiomycetes	Helotiales	Leptodontidiaceae	Leptodontidium	Leptodontidium sp	Endophyte-Ericoid Mycorrhizal-|Plant Saprotroph|
Fungi	Basidiomycota	Agaricomycetes	Trechisporales	Hydnodontaceae	Luellia	Luellia recondita	Undefined Saprotroph-|Wood Saprotroph|
Fungi	Ascomycota	Leotiomycetes	Helotiales	Hyaloscyphaceae	Meliniomyces	Meliniomyces sp	Ectomycorrhizal-|Endophyte|-Ericoid Mycorrhizal-Orchid Mycorrhizal-Plant Saprotroph-Undefined Saprotroph
Fungi	Ascomycota	Saccharomycetes	Saccharomycetales	Debaryomycetaceae	Meyerozyma	Meyerozyma guilliermondii	Endophyte-|Epiphyte|-Undefined Saprotroph
Fungi	Basidiomycota	Agaricomycetes	Agaricales	Mycenaceae	Mycena	Mycena galopus	Plant Pathogen-|Plant Saprotroph|-Undefined Saprotroph-Wood Saprotroph
Fungi	Basidiomycota	Agaricomycetes	Agaricales	Mycenaceae	Mycena	Mycena rebaudengoi	Plant Pathogen-|Plant Saprotroph|-Undefined Saprotroph-Wood Saprotroph
Fungi	Basidiomycota	Agaricomycetes	Agaricales	Mycenaceae	Mycena	Mycena sanguinolenta	Plant Pathogen-|Plant Saprotroph|-Undefined Saprotroph-Wood Saprotroph
Fungi	Basidiomycota	Agaricomycetes	Agaricales	Mycenaceae	Mycena	Mycena sp	Plant Pathogen-|Plant Saprotroph|-Undefined Saprotroph-Wood Saprotroph
Fungi	Basidiomycota	Agaricomycetes	Agaricales	Mycenaceae	Mycena	Mycena subviscosa	Plant Pathogen-|Plant Saprotroph|-Undefined Saprotroph-Wood Saprotroph
Fungi	Basidiomycota	Agaricomycetes	Boletales	Boletaceae	Octaviania	Octaviania sp	|Ectomycorrhizal|
Fungi	Ascomycota	Leotiomycetes	Helotiales	Myxotrichaceae	Oidiodendron	Oidiodendron pilicola	Endophyte-Ericoid Mycorrhizal-|Undefined Saprotroph|
Fungi	Ascomycota	Leotiomycetes	Helotiales	Myxotrichaceae	Oidiodendron	Oidiodendron sp	Endophyte-Ericoid Mycorrhizal-|Undefined Saprotroph|
Fungi	Ascomycota	Pezizomycetes	Pezizales	Pyronemataceae	Otidea	Otidea bufonia	|Ectomycorrhizal|
Fungi	Ascomycota	Pezizomycetes	Pezizales	Pyronemataceae	Otidea	Otidea leporina	|Ectomycorrhizal|
Fungi	Ascomycota	Pezizomycetes	Pezizales	Pyronemataceae	Otidea	Otidea onotica	|Ectomycorrhizal|
Fungi	Ascomycota	Pezizomycetes	Pezizales	Pyronemataceae	Otidea	Otidea sp	|Ectomycorrhizal|
Fungi	Ascomycota	Pezizomycetes	Pezizales	Pezizaceae	Pachyphlodes	Pachyphlodes nemoralis	|Ectomycorrhizal|
Fungi	Ascomycota	Leotiomycetes	Helotiales	Dermateaceae	Pezicula	Pezicula rhizophila	|Endophyte|-Plant Pathogen-Plant Saprotroph-Undefined Saprotroph
Fungi	Ascomycota	Pezizomycetes	Pezizales	Pezizales_fam_Incertae_sedis	Pezizales_gen_Incertae_sedis	Pezizales sp	-
Fungi	Ascomycota	Leotiomycetes	Helotiales	Mollisiaceae	Phialocephala	Phialocephala fortinii	Endophyte-|Undefined Saprotroph|
Fungi	Basidiomycota	Agaricomycetes	Polyporales	Meruliaceae	Phlebia	Phlebia tremellosa	|Wood Saprotroph|
Fungi	Basidiomycota	Agaricomycetes	Atheliales	Atheliaceae	Piloderma	Piloderma sp	|Ectomycorrhizal|
Fungi	Ascomycota	Dothideomycetes	Gloniales	Gloniaceae	Pseudocenococcum	Pseudocenococcum floridanum	|Undefined Saprotroph|
Fungi	Ascomycota	Lecanoromycetes	Lecanorales	Ramalinaceae	Ramalinaceae	Ramalinaceae sp	Lichenized
Fungi	Ascomycota	Leotiomycetes	Helotiales	Helotiales_fam_Incertae_sedis	Rhexocercosporidium	Rhexocercosporidium panacis	|Plant Pathogen|-Plant Saprotroph
Fungi	Basidiomycota	Agaricomycetes	Russulales	Russulaceae	Russula	Russula atropurpurea	|Ectomycorrhizal|
Fungi	Basidiomycota	Agaricomycetes	Russulales	Russulaceae	Russula	Russula cerolens	|Ectomycorrhizal|
Fungi	Basidiomycota	Agaricomycetes	Russulales	Russulaceae	Russula	Russula curtipes	|Ectomycorrhizal|
Fungi	Basidiomycota	Agaricomycetes	Russulales	Russulaceae	Russula	Russula cyanoxantha	|Ectomycorrhizal|
Fungi	Basidiomycota	Agaricomycetes	Russulales	Russulaceae	Russula	Russula fellea	|Ectomycorrhizal|
Fungi	Basidiomycota	Agaricomycetes	Russulales	Russulaceae	Russula	Russula melzeri	|Ectomycorrhizal|
Fungi	Basidiomycota	Agaricomycetes	Russulales	Russulaceae	Russula	Russula nigricans	|Ectomycorrhizal|
Fungi	Basidiomycota	Agaricomycetes	Russulales	Russulaceae	Russula	Russula ochroleuca	|Ectomycorrhizal|
Fungi	Basidiomycota	Agaricomycetes	Russulales	Russulaceae	Russula	Russula parazurea	|Ectomycorrhizal|
Fungi	Basidiomycota	Agaricomycetes	Russulales	Russulaceae	Russula	Russula recondita	|Ectomycorrhizal|
Fungi	Basidiomycota	Agaricomycetes	Russulales	Russulaceae	Russula	Russula solaris	|Ectomycorrhizal|
Fungi	Basidiomycota	Agaricomycetes	Russulales	Russulaceae	Russula	Russula sp	|Ectomycorrhizal|
Fungi	Basidiomycota	Agaricomycetes	Russulales	Russulaceae	Russula	Russula vesca	|Ectomycorrhizal|
Fungi	Basidiomycota	Agaricomycetes	Russulales	Russulaceae	Russula	Russula veternosa	|Ectomycorrhizal|
Fungi	Basidiomycota	Agaricomycetes	Russulales	Russulaceae	Russula	Russula violeipes	|Ectomycorrhizal|
Fungi	Basidiomycota	Agaricomycetes	Russulales	Russulales	Russulales	Russulales sp	-
Fungi	Basidiomycota	Agaricomycetes	Boletales	Sclerodermataceae	Scleroderma	Scleroderma citrinum	|Ectomycorrhizal|
Fungi	Basidiomycota	Agaricomycetes	Boletales	Sclerodermataceae	Scleroderma	Scleroderma sp	|Ectomycorrhizal|
Fungi	Basidiomycota	Agaricomycetes	Sebacinales	Sebacinaceae	Sebacina	Sebacina sp	|Ectomycorrhizal|-Orchid Mycorrhizal-Root Associated Biotroph
Fungi	Basidiomycota	Agaricomycetes	Sebacinales	Sebacinales_fam_Incertae_sedis	Sebacinales_gen_Incertae_sedis	Sebacinales sp	-
Fungi	Basidiomycota	Agaricomycetes	Thelephorales	Thelephoraceae	Thelephora	Thelephora sp	|Ectomycorrhizal|
Fungi	Basidiomycota	Agaricomycetes	Thelephorales	Thelephoraceae	Thelephoraceae	Thelephoraceae sp	Ectomycorrhizal-Undefined Saprotroph
Fungi	Basidiomycota	Agaricomycetes	Thelephorales	Thelephoraceae	Tomentella	Tomentella coerulea	|Ectomycorrhizal|
Fungi	Basidiomycota	Agaricomycetes	Thelephorales	Thelephoraceae	Tomentella	Tomentella lateritia	|Ectomycorrhizal|
Fungi	Basidiomycota	Agaricomycetes	Thelephorales	Thelephoraceae	Tomentella	Tomentella punicea	|Ectomycorrhizal|
Fungi	Basidiomycota	Agaricomycetes	Thelephorales	Thelephoraceae	Tomentella	Tomentella sp	|Ectomycorrhizal|
Fungi	Basidiomycota	Agaricomycetes	Thelephorales	Thelephoraceae	Tomentella	Tomentella stuposa	|Ectomycorrhizal|
Fungi	Basidiomycota	Agaricomycetes	Trechisporales	Hydnodontaceae	Trechispora	Trechispora sp	|Wood Saprotroph|
Fungi	Ascomycota	Pezizomycetes	Pezizales	Tuberaceae	Tuber	Tuber anniae	|Ectomycorrhizal|
Fungi	Ascomycota	Pezizomycetes	Pezizales	Tuberaceae	Tuber	Tuber puberulum	|Ectomycorrhizal|
Fungi	Basidiomycota	Agaricomycetes	Boletales	Boletaceae	Tylopilus	Tylopilus felleus	|Ectomycorrhizal|
Fungi	Basidiomycota	Agaricomycetes	Atheliales	Atheliaceae	Tylospora	Tylospora asterophora	|Ectomycorrhizal|
Fungi	Basidiomycota	Agaricomycetes	Atheliales	Atheliaceae	Tylospora	Tylospora fibrillosa	|Ectomycorrhizal|
Fungi	Basidiomycota	Agaricomycetes	Boletales	Boletaceae	Xerocomellus	Xerocomellus chrysenteron	|Ectomycorrhizal|
Fungi	Basidiomycota	Agaricomycetes	Boletales	Boletaceae	Xerocomellus	Xerocomellus pruinatus	|Ectomycorrhizal|
